# *GNL3* is an evolutionarily-conserved stem cell gene influencing cell proliferation, animal growth, and regeneration in the hydrozoan *Hydractinia*

**DOI:** 10.1101/2022.04.24.489303

**Authors:** Gonzalo Quiroga-Artigas, Danielle de Jong, Christine E. Schnitzler

## Abstract

*Nucleostemin* (*NS*) is a vertebrate gene preferentially expressed in stem and cancer cells, which acts to regulate cell cycle progression, genome stability, and ribosome biogenesis. *NS* and its paralogous gene, *GNL3-like* (*GNL3L*), arose in the vertebrate clade after a duplication event from their orthologous gene, *G protein Nucleolar 3* (*GNL3*). Research on invertebrate *GNL3*, however, has been limited. To gain a greater understanding of the evolution and functions of the *GNL3* gene, we have performed studies in the hydrozoan cnidarian *Hydractinia symbiolongicarpus*, a colonial hydroid that continuously generates pluripotent stem cells throughout its life cycle and presents impressive regenerative abilities. We show that *Hydractinia GNL3* is expressed in stem and germline cells. The knockdown of *GNL3* reduces the number of mitotic and S-phase cells in *Hydractinia* larvae of different ages. Genome editing of *Hydractinia GNL3* via CRISPR/Cas9 resulted in colonies with reduced growth rates, polyps with impaired regeneration capabilities, gonadal morphological defects, and low sperm motility. Collectively, our study shows that *GNL3* is an evolutionarily-conserved stem cell and germline marker involved in cell proliferation, animal growth, regeneration, and sexual reproduction in *Hydractinia*, and sheds new light into the evolution of GNL3 and of stem cell systems.
