## Supplementary material for "*GNL3* is an evolutionarily-conserved stem cell gene influencing cell proliferation, animal growth, and regeneration in the hydrozoan *Hydractinia*": Sup Table S1

### Sheet: Sheet1
SeqID	Full species name	Accession Number/UniProt ID/Other ID	Source Database
Acar_GNL3L	Anolis carolinensis	G1KVD0	UniProt
Acar_NS	Anolis carolinensis	G1KGI6	UniProt
Adig_GNL3	Acropora digitifera	XP_015773041.1	GenBank
Alyr_GNL3	Arabidopsis lyrata subsp. lyrata	D7L626	UniProt
Apla_GNL2	Acanthaster planci	XP_022107967.1	GenBank
Apla_GNL3	Acanthaster planci	XP_022095953.1	GenBank
Aque_GNL2	Amphimedon queenslandica	XP_019854777.1	GenBank
Asin_GNL3L	Alligator sinensis	A0A1U7SHN8	UniProt
Asin_NS	Alligator sinensis	A0A1U7RY27	UniProt
Atau_GNL3	Aegilops tauschii	M8BWI0	UniProt
Atha_GNL2	Arabidopsis thaliana	Q9C923	UniProt
Atha_GNL3	Arabidopsis thaliana	Q9M8Z5	UniProt
Atri_GNL3	Amborella trichopoda	W1NSM0	UniProt
Bacu_GNL3L	Balenoptera acutorostrata	A0A384AFX3	UniProt
Bacu_NS	Balenoptera acutorostrata	A0A383ZI22	UniProt
Bbel_GNL3	Branchiostoma belcheri	XP_019621705.1	GenBank
Bflo_GNL3	Branchiostoma floridae	XP_002611710.1	GenBank
Bgla_GNL3	Biomphalaria glabrata	XP_013062826.1	GenBank
Cele_GNL2	Caenorhabditis elegans	NP_492275.2	GenBank
Cele_GNL3	Caenborhabditis elegans	NP_495749.1	GenBank
Cfra_GNL3	Creolimax fragrantissima	CFRG3330T1	UniProt
Cgig_GNL3	Crassostrea gigas	XP_011425101.1	GenBank
Cgla_GNL3	Candida glabrata	Q6FRC3	UniProt
Chem_GNL3	Clytia hemispherica	TCONS_00005364-protein	http://marimba.obs-vlfr.fr/sites/default/files/download/full_nr_align.fasta
Cint_GNL3	Ciona intestinalis	XP_009861452.1	GenBank
Cpar_GNL3	Candida parapsilosis	G8BIC3	UniProt
Ctel_GNL3	Capitella teleta	CapteP221992	ftp://ftp.ensemblgenomes.org/pub/metazoa/release-44/fasta/capitella_teleta/pep/Capitella_teleta.Capitella_teleta_v1.0.pep.all.fa.gz
Ctro_GNL3	Candida tropicalis	C5MCU6	UniProt
Cvir_GNL3	Crassostrea virginica	XP_022302137.1	GenBank
Dfab_GNL3	Debaryomyces fabryi	A0A0V1PUF2	UniProt
Dgig_GNL3	Dendronephthya gigantea	XP_028410839.1	GenBank
Dmel_GNL2	Drosophila melanogaster	Q7JXU4	UniProt
Dmel_GNL3	Drosophila melanogaster	NP_732199.2	GenBank
Dpul_GNL3	Daphnia pulex	gene13838	XP_046460152.1
Drer_GNL2	Danio rerio	A0A0R4IXF1	UniProt
Drer_GNL3L	Danio rerio	157368	ftp://ftp.ensembl.org/pub/release-95/fasta/danio_rerio/pep/Danio_rerio.GRCz11.pep.all.fa.gz
Drer_NS	Danio rerio	109517	ftp://ftp.ensembl.org/pub/release-95/fasta/danio_rerio/pep/Danio_rerio.GRCz11.pep.all.fa.gz
Epal_GNL3	Exaiptasia diaphana	XP_028515223.1	GenBank
Ggal_GNL3L	Gallus gallus	XP_015128616.3	GenBank
Ggal_NS	Gallus gallus	F1NLK0	UniProt
Hann_GNL3	Helianthus annuus	A0A251VPL0	UniProt
Hbur_GNL3	Hyphopichia burtonii	A0A1E4RKV9	UniProt
Hech_GNL2	Hydractinia echinata	HyE0011.54	Hydractinia Genome Portal (https://research.nhgri.nih.gov/hydractinia/)
Hech_GNL3	Hydractinia echinata	HyE0003.98	Hydractinia Genome Portal (https://research.nhgri.nih.gov/hydractinia/)
Hmia_GNL3	Hofstenia miamia	g19100.t1	http://srivastavalab.rc.fas.harvard.edu/
Hrob_GNL3	Helobdella robusta	HelroP194872	ftp://ftp.ensemblgenomes.org/pub/metazoa/release-42/fasta/helobdella_robusta/pep/Helobdella_robusta.Helro1.pep.all.fa.gz
Hsap_GNL2	Homo sapiens	Q5T0F3	UniProt
Hsap_GNL3L	Homo sapiens	NP_061940.1	GenBank
Hsap_NS	Homo sapiens	NP_055181.3	GenBank
Hsym_GNL2	Hydractinia symbiolongicarpus	HyS0005.319	Hydractinia Genome Portal (https://research.nhgri.nih.gov/hydractinia/)
Hsym_GNL3	Hydractinia symbiolongicarpus	HyS0059.86	Hydractinia Genome Portal (https://research.nhgri.nih.gov/hydractinia/)
Hvul_GNL3	Hydra vulgaris	XP_002166609.3	GenBank
Istr_GNL3L	Iconisemion striatum	A0A1A7X279	UniProt
Istr_NS	Iconisemion striatum	A0A1A7WLA5	UniProt
Kcap_GNL3	Kuraishia capsulata	W6MJE9	UniProt
Klac_GNL3	Kluyvermyces lactis	Q6CQW9	UniProt
Lana_GNL3	Lingula anatina	XP_013382041.1	GenBank
Lcha_GNL3L	Latimeria chalumnae	XP_014349645.1	GenBank
Lcha_NS	Latimeria chalumnae	H2ZVI3	UniProt
Lpol_GNL2	Limulus polyphemus	XP_013772709.1	GenBank
Lpol_GNL3	Limulus polyphemus	XP_013772981.1	GenBank
Macu_GNL3	Musa acuminata	M0SRV9	UniProt
Mbre_GNL3	Monosiga brevicollis	fgenesh2_pg.scaffold_17000163	ftp://ftp.jgi-psf.org/pub/JGI_data/Monosiga_brevicollis/annotation/v1.0/Monbr1_best_proteins.fasta.gz
Mmus_GNL2	Mus musculus	Q99LH1	UniProt
Mmus_GNL3L	Mus musculus	Q6PGG6	UniProt
Mmus_NS	Mus musculus	Q8CI11	UniProt
Mvir_GNL3	Morbakka virulenta	scaffold547.g4.t1	https://marinegenomics.oist.jp/morbakka_virulenta/download/MOR05_r06_proteins.fa.gz
Myes_GNL3	Mizuhopecten yessoensis	XP_021343340.1	GenBank
Natt_GNL2	Nicotiana attenuata	A0A1J6IIT6	UniProt
Natt_GNL3	Nicotiana-attenuata	A0A1J6ISB7	UniProt
Ngen_GNL3	Notospermus geniculatus	g29780.t1	https://marinegenomics.oist.jp/nge_v2/download/nge_genome_v2.0_prot.fa.gz
Nnom_GNL3	Nemopilema_nomurai	g8689.t1	http://www.jellyfishgenome.com/index.php/%27%27Nemopilema_nomurai%27%27_genome
Nvec_GNL2	Nematostella vectensis	XP_032238496.1	GenBank
Nvec_GNL3	Nematostella vectensis	XP_032219735.1	GenBank
Obim_GNL3	Octopus bimaculoides	XP_014786894.1	GenBank
Ofav_GNL3	Orbicella faveolata	XP_020626701.1	GenBank
Osat_GNL3	Oryza sativa	A0A0D9V143	UniProt
Paus_GNL3	Phoronis australis	g16469.t1	https://marinegenomics.oist.jp/pau_v2/download/pau_genome_v2.0_prot.fa.gz
Pcan_GNL3	Pomacea canaliculata	XP_025107192.1	GenBank
Pcau_GNL3	Priapulus caudatrus	XP_014676603.1	GenBank
Pdam_GNL3	Pocillopora damicornis	XP_027055215.1	GenBank
Pmam_GNL3	Phallusia mammilata	A0A6F9DD92	UniProt
Pmem_GNL3	Pichia membranifaciens	A0A1E3NNL2	UniProt
Ppac_GNL3	Pristionchus pacificus	PPA16270	UniProt
Ppro_GNL3L	Poeciliopsis prolifica	A0A0S7G930	UniProt
Ppro_NS	Poeciliopsis prolifica	A0A0S7KG3	UniProt
Rmue_GNL3	Renilla muelleri	g22936.t1	http://rmue.reefgenomics.org/download/renilla_predicted_proteins.fa.gz
Rnor_GNL3L	Rattus norvegicus	D3ZMZ9	UniProt
Rnor_NS	Rattus norvegicus	Q811S9	UniProt
Sarb_GNL3	Saccharomyces arboricola	J8Q8V2	UniProt
Sarc_GNL3	Sphaeroforma arctica	XP_014155889.1	GenBank
Sbic_GNL3	Sorghum bicolor	C5WTC3	UniProt
Scer_GNL2	Saccharomyces cerevsiae	P53742	UniProt
Scer_GNL3	Saccharomyces cerevisiae	NP_010921.1	GenBank
Skow_GNL2	Saccoglossus kowalevskii	XP_006821231.1	GenBank
Skow_GNL3	Saccoglossus kowalevskii	NP_001161618.1	GenBank
Sman_GNL3	Schistosoma mansoni	Smp_021070.1	ftp://ftp.ebi.ac.uk/pub/databases/wormbase/parasite/releases/WBPS13/species/schistosoma_mansoni/PRJEA36577/schistosoma_mansoni.PRJEA36577.WBPS13.protein.fa.gz
Smed_GNL3	Schmidtea medditeranea	SMEST075369002.1	https://planmine.mpibpc.mpg.de/planmine/begin.do
Spom_GNL2	Schizosaccharomyces pombe	O14236	UniProt
Spom_GNL3	Schizosaccharomyces pombe	O74791	UniProt
Spur_GNL3	Strongylocentrotus purpuratus	XP_783153.3	GenBank
Sros_GNL3	Salpingoeca rosetta	XP_004998022.1	GenBank
Stan_GNL3	Suhomyces tanzawaensis	A0A1E4SBU2	UniProt
Taes_GNL3	Triticum aestivum	A0A2X0TP40	UniProt
Tcas_GNL3	Tribolium castaneum	XP_974567.2	GenBank
Trub_GNL3L	Takifugu rubripes	H2U8Y5	UniProt
Trub_NS	Takifugu rubripes	A0A3B5K920	UniProt
Tura_GNL3	Triticum urartu	M7YXB7	UniProt
Xtro_GNL2	Xenopus tropicalis	Q6NX19	UniProt
Xtro_GNL3L	Xenopus tropicalis	XP_002935538.2	GenBank
Xtro_NS	Xenopus tropicalis	NP_001263611.1	GenBank
Zbai_GNL3	Zygosaccharomyces bailii	S6F981	UniProt
