## Supplementary material for "*GNL3* is an evolutionarily-conserved stem cell gene influencing cell proliferation, animal growth, and regeneration in the hydrozoan *Hydractinia*": Sup File S4 (primers for riboprobes)

### Sheet: Feuil1
Primers used for GNL3 riboprobe synthesis
Forward
GCTGCAGGTGTCCTCAACTA
Reverse
CAACGGGTTTACCAGGGTCA
Primers used for Piwi1 riboprobe synthesis
Forward
ACCAAACAACAGAGGGCACA
Reverse
AGCCATGTTCCATTGAGCCA
Primers used for PCNA riboprobe synthesis
Forward
AGGCAAAACTTGAAGATGGCAC
Reverse
ATCACCCCCTTGTTCCATGTC
