## Supplementary material for "*GNL3* is an evolutionarily-conserved stem cell gene influencing cell proliferation, animal growth, and regeneration in the hydrozoan *Hydractinia*": Sup File S5 (shRNA and RT-qPCR primers)

### Sheet: Feuil1
Oligo GNL3 (For)
5' TAATACGACTCACTATAGGCAACAGGATCATCAGATTTCAAGAGAATCTGATGATCCTGTTGCCTT 3'								T7 RNA polymerase promoter
								Hairpin loop linker
Oligo GNL3 (Rev)								Additional thymidines
5' AAGGCAACAGGATCATCAGATTCTCTTGAAATCTGATGATCCTGTTGCCTATAGTGAGTCGTATTA 3'
GNL3 Short Hairpin RNA structure
5' GGCAACAGGATCATCAGATTTCAAGAGAATCTGATGATCCTGTTGCCTT 3'
Oligo GNL3-Scrambled (For)
5' TAATACGACTCACTATAGGAGATCGCGACTAATCAATTCAAGAGATTGATTAGTCGCGATCTCCTT 3'
Oligo GNL3-Scrambled (Rev)
5' AAGGAGATCGCGACTAATCAATCTCTTGAATTGATTAGTCGCGATCTCCTATAGTGAGTCGTATTA 3'
Scrambled-GNL3 Short Hairpin RNA structure
5' GGAGATCGCGACTAATCAATTCAAGAGATTGATTAGTCGCGATCTCCTT 3'
RT-qPCR Primers for GNL3 knockdown assessment
Primer name	Sequence	Length (bp)	Product Size (bp)
EF-1 alpha (Forward)	GAAAGACCAAGTAACAAGCCCCTTC	25	128
EF-1 alpha (Reverse)	GCAAATGTAACGATCATACCAGGGG	25	128
GNL3 (Forward)	GTATTGTTGGTTTCCCTAATGTCGG	25	172
GNL3 (Reverse)	GATCCTGTTGCCATAACAATACCAG	25	172
