## Supplementary material for "*GNL3* is an evolutionarily-conserved stem cell gene influencing cell proliferation, animal growth, and regeneration in the hydrozoan *Hydractinia*": Sup File S7 (2-Way ANOVA and Bonferroni corrections)

### Sheet: Stats Polyp number
ANOVA table							https://www.statskingdom.com/two-way-anova-calculator.html							Confidence intervals
														Comparison	Mean1 - Mean2	95% CI of difference
Hover over the cells for formulas and calculation.														1: 5	+ 0.0682	- 5.7058 to + 5.8422
Source	DF	Sum of Square (SS)	Mean Square (MS)	F Statistic (df1,df2)	P-value									2: 10	10146	- 4.8515 to + 6.8807
Factor A - rows (A)	1	88185552	88185552	73.0224 (1,438)	2.22e-16									3: 15	25029	- 3.4715 to + 8.4773
Factor B - columns (B)	4	350374717	87593679	72.5323 (4,438)	0									4: 20	127920	+ 6.2675 to + 19.3165
Interaction AB	4	22700893	56752232	46.9939 (4,438)	0									5: 27	384200	+ 31.9208 to + 44.9192
Error	438	528950779	120765											Statistical Significance
Total	447	1194519978	2672304											Comparison	Significant? (P <0.05?)	t
														1: 5	No	0.031
														2: 10	No	0.447
Two sample ANOVA - fixed test, using F distribution (right-tailed)[Validation]														3: 15	No	1084
														4: 20	Yes	5072
Factor - A														5: 27	Yes	15294
														Review of the data you entered
1. H0 hypothesis														Comparison	Mean 1	Mean 2	N1	N2
														1: 5	10682	10000	44	54
Since p-value < α, H0 is rejected.														2: 10	24146	14000	41	55
Some of the groups' averages consider to be not equal.														3: 15	44103	19074	39	54
In other words, the difference between the averages of some groups is big enough to be statistically significant.														4: 20	173226	45306	31	49
														5: 27	490000	105800	31	50
2. P-value														Mean Square= 120.765 DF= 438
The p-value equals 2.22e-16, ( p(x≤73.0224) = 1 ). It means that the chance of type I error (rejecting a correct H0) is small: 2.22e-16 (2.2e-14%). The smaller the p-value the more it supports H1.
3. Test statistic														These comparisons use the Bonferroni correction to adjust for multiple comparisons. Learn more about post tests (with example) and how the calculations are performed . You can be 95% sure that ALL of the confidence intervals contain the true value. The 95% confidence applies to the whole family of comparisons, not just each individual comparison. Similarly, if all the means were really equal, the…
The test statistic FA equals 73.0224, which is not in the 95% region of acceptance: [-∞ : 3.8628].														https://www.graphpad.com/quickcalcs/posttest2/
4. Effect size														POST HOC ANALYSES
The observed effect size η2 is large, 0.14. This indicates that the magnitude of the difference between the averages is large.
Factor - B
1. H0 hypothesis
Since p-value < α, H0 is rejected.
Some of the groups' averages consider to be not equal.
In other words, the difference between the averages of some groups is big enough to be statistically significant.
2. P-value
The p-value equals 0, ( p(x≤72.5323) = 1 ). It means that the chance of type I error (rejecting a correct H0) is small: 0 (0%). The smaller the p-value the more it supports H1.
3. Test statistic
The test statistic FA equals 72.5323, which is not in the 95% region of acceptance: [-∞ : 2.3923].
4. Effect size
The observed effect size η2 is large, 0.4. This indicates that the magnitude of the difference between the averages is large.
Interaction AB
1. H0 hypothesis
Since p-value < α, H0 is rejected.
Some of the groups' averages consider to be not equal.
In other words, the difference between the averages of some groups is big enough to be statistically significant.
2. P-value
The p-value equals 0, ( p(x≤46.9939) = 1 ). It means that the chance of type I error (rejecting a correct H0) is small: 0 (0%). The smaller the p-value the more it supports H1.
3. Test statistic
The test statistic FA equals 46.9939, which is not in the 95% region of acceptance: [-∞ : 2.3923].
4. Effect size
The observed effect size η2 is large, 0.3. This indicates that the magnitude of the difference between the averages is large.
Validation
Outliers
Outliers' detection method: Tukey Fence, k=1.5.
Residuals doesn't contain outliers. The two way ANOVA test is robust to the presence of outliers.
Normality
The assumption was checked based on the Shapiro-Wilk Test. (α=0.05)
It is assumed that the residuals does not follow a normal distribution (p-value is 0).
The test is considered robust for moderate violation of the normality assumption.
Test power: Factor - A
The test priori power is strong 1
Test power: Factor - B
The test priori power is strong 1
Test power: Interaction
The test priori power is strong 1
Balanced design
undefined
Count
Var A \ Var B	5 dpm	10 dpm	15 dpm	20 dpm	27 dpm	Total
Cas9-Only	44	41	39	31	31	186
GNL3 KO	54	55	54	49	50	262
Total	98	96	93	80	81	448
Average
Var A \ Var B	5 dpm	10 dpm	15 dpm	20 dpm	27 dpm	Total
Cas9-Only	10682	24146	44103	173226	49	127634
GNL3 KO	1	1.4	19074	45306	10.58	37595
Total	10306	18333	2957	94875	25284	74978
Variance
Var A \ Var B	5 dpm	10 dpm	15 dpm	20 dpm	27 dpm	Total
Cas9-Only	0.1115	19488	94588	1748258	10885333	5017491
GNL3 KO	0	0.6148	21988	313793	2631873	68237
Total	0.0506	14246	67155	1247847	9224809	2672304
Mean confidence interval (CL:0.95)
Var A \ Var B	5 dpm	10 dpm	15 dpm	20 dpm	27 dpm	Total
Cas9-Only	[0.4211,1.7152]	[-0.2879,5.1171]	[-1.5399,10.3604]	[-8.171,42.8161]	[-14.6134,112.6134]	[-31.0211,56.548]
GNL3 KO	[1,1]	[-0.1228,2.9228]	[-0.9719,4.7867]	[-6.3359,15.3972]	[-20.897,42.057]	[-12.3999,19.919]
Total	[0.592,1.4692]	[-0.4938,4.1604]	[-2.0947,8.0087]	[-12.2694,31.2444]	[-33.8762,84.4441]	[-24.5063,39.5019]
Differential effects
Var A \ Var B	5 dpm	10 dpm	15 dpm	20 dpm	27 dpm	Total
Cas9-Only	-52281	-46844	-38124	25694	184504	52657
GNL3 KO	37076	33049	26886	-12187	-109657	-37382
Total	-64672	-56644	-45408	19897	177862	0
Cells - the differential effects of the interactions.
For example, the effect of the interactions of the categories 5 dpm and Cas9-Only is -5.2281.
Totals - the differential effects of factor A (right column) and factor B (bottom row).
For example, the effect of factor B category 5 dpm is -6.4672.
Residuals
A	B	Yi,j,k	Formula: Yi,j,k - Ȳi,j	Residual
Cas9-Only	5 dpm	1	1 - 1.068	-0.06818
Cas9-Only	5 dpm	1	1 - 1.068	-0.06818
Cas9-Only	5 dpm	1	1 - 1.068	-0.06818
Cas9-Only	5 dpm	1	1 - 1.068	-0.06818
Cas9-Only	5 dpm	1	1 - 1.068	-0.06818
Cas9-Only	5 dpm	1	1 - 1.068	-0.06818
Cas9-Only	5 dpm	1	1 - 1.068	-0.06818
Cas9-Only	5 dpm	1	1 - 1.068	-0.06818
Cas9-Only	5 dpm	1	1 - 1.068	-0.06818
Cas9-Only	5 dpm	1	1 - 1.068	-0.06818
Cas9-Only	5 dpm	1	1 - 1.068	-0.06818
Cas9-Only	5 dpm	1	1 - 1.068	-0.06818
Cas9-Only	5 dpm	1	1 - 1.068	-0.06818
Cas9-Only	5 dpm	1	1 - 1.068	-0.06818
Cas9-Only	5 dpm	1	1 - 1.068	-0.06818
Cas9-Only	5 dpm	1	1 - 1.068	-0.06818
Cas9-Only	5 dpm	1	1 - 1.068	-0.06818
Cas9-Only	5 dpm	1	1 - 1.068	-0.06818
Cas9-Only	5 dpm	1	1 - 1.068	-0.06818
Cas9-Only	5 dpm	1	1 - 1.068	-0.06818
Cas9-Only	5 dpm	1	1 - 1.068	-0.06818
Cas9-Only	5 dpm	1	1 - 1.068	-0.06818
Cas9-Only	5 dpm	1	1 - 1.068	-0.06818
Cas9-Only	5 dpm	1	1 - 1.068	-0.06818
Cas9-Only	5 dpm	1	1 - 1.068	-0.06818
Cas9-Only	5 dpm	1	1 - 1.068	-0.06818
Cas9-Only	5 dpm	1	1 - 1.068	-0.06818
Cas9-Only	5 dpm	1	1 - 1.068	-0.06818
Cas9-Only	5 dpm	1	1 - 1.068	-0.06818
Cas9-Only	5 dpm	1	1 - 1.068	-0.06818
Cas9-Only	5 dpm	1	1 - 1.068	-0.06818
Cas9-Only	5 dpm	1	1 - 1.068	-0.06818
Cas9-Only	5 dpm	1	1 - 1.068	-0.06818
Cas9-Only	5 dpm	1	1 - 1.068	-0.06818
Cas9-Only	5 dpm	1	1 - 1.068	-0.06818
Cas9-Only	5 dpm	1	1 - 1.068	-0.06818
Cas9-Only	5 dpm	1	1 - 1.068	-0.06818
Cas9-Only	5 dpm	1	1 - 1.068	-0.06818
Cas9-Only	5 dpm	1	1 - 1.068	-0.06818
Cas9-Only	5 dpm	1	1 - 1.068	-0.06818
Cas9-Only	5 dpm	1	1 - 1.068	-0.06818
Cas9-Only	5 dpm	1	1 - 1.068	-0.06818
Cas9-Only	5 dpm	2	2 - 1.068	0.9318
Cas9-Only	5 dpm	3	3 - 1.068	19318
Cas9-Only	10 dpm	1	1 - 2.415	-14146
Cas9-Only	10 dpm	1	1 - 2.415	-14146
Cas9-Only	10 dpm	1	1 - 2.415	-14146
Cas9-Only	10 dpm	1	1 - 2.415	-14146
Cas9-Only	10 dpm	1	1 - 2.415	-14146
Cas9-Only	10 dpm	1	1 - 2.415	-14146
Cas9-Only	10 dpm	1	1 - 2.415	-14146
Cas9-Only	10 dpm	1	1 - 2.415	-14146
Cas9-Only	10 dpm	1	1 - 2.415	-14146
Cas9-Only	10 dpm	1	1 - 2.415	-14146
Cas9-Only	10 dpm	1	1 - 2.415	-14146
Cas9-Only	10 dpm	1	1 - 2.415	-14146
Cas9-Only	10 dpm	1	1 - 2.415	-14146
Cas9-Only	10 dpm	1	1 - 2.415	-14146
Cas9-Only	10 dpm	1	1 - 2.415	-14146
Cas9-Only	10 dpm	2	2 - 2.415	-0.4146
Cas9-Only	10 dpm	2	2 - 2.415	-0.4146
Cas9-Only	10 dpm	2	2 - 2.415	-0.4146
Cas9-Only	10 dpm	2	2 - 2.415	-0.4146
Cas9-Only	10 dpm	2	2 - 2.415	-0.4146
Cas9-Only	10 dpm	2	2 - 2.415	-0.4146
Cas9-Only	10 dpm	2	2 - 2.415	-0.4146
Cas9-Only	10 dpm	3	3 - 2.415	0.5854
Cas9-Only	10 dpm	3	3 - 2.415	0.5854
Cas9-Only	10 dpm	3	3 - 2.415	0.5854
Cas9-Only	10 dpm	3	3 - 2.415	0.5854
Cas9-Only	10 dpm	3	3 - 2.415	0.5854
Cas9-Only	10 dpm	3	3 - 2.415	0.5854
Cas9-Only	10 dpm	3	3 - 2.415	0.5854
Cas9-Only	10 dpm	3	3 - 2.415	0.5854
Cas9-Only	10 dpm	3	3 - 2.415	0.5854
Cas9-Only	10 dpm	3	3 - 2.415	0.5854
Cas9-Only	10 dpm	3	3 - 2.415	0.5854
Cas9-Only	10 dpm	4	4 - 2.415	15854
Cas9-Only	10 dpm	4	4 - 2.415	15854
Cas9-Only	10 dpm	4	4 - 2.415	15854
Cas9-Only	10 dpm	4	4 - 2.415	15854
Cas9-Only	10 dpm	5	5 - 2.415	25854
Cas9-Only	10 dpm	5	5 - 2.415	25854
Cas9-Only	10 dpm	5	5 - 2.415	25854
Cas9-Only	10 dpm	6	6 - 2.415	35854
Cas9-Only	15 dpm	1	1 - 4.41	-34103
Cas9-Only	15 dpm	1	1 - 4.41	-34103
Cas9-Only	15 dpm	1	1 - 4.41	-34103
Cas9-Only	15 dpm	1	1 - 4.41	-34103
Cas9-Only	15 dpm	1	1 - 4.41	-34103
Cas9-Only	15 dpm	1	1 - 4.41	-34103
Cas9-Only	15 dpm	1	1 - 4.41	-34103
Cas9-Only	15 dpm	1	1 - 4.41	-34103
Cas9-Only	15 dpm	1	1 - 4.41	-34103
Cas9-Only	15 dpm	1	1 - 4.41	-34103
Cas9-Only	15 dpm	2	2 - 4.41	-24103
Cas9-Only	15 dpm	2	2 - 4.41	-24103
Cas9-Only	15 dpm	2	2 - 4.41	-24103
Cas9-Only	15 dpm	2	2 - 4.41	-24103
Cas9-Only	15 dpm	2	2 - 4.41	-24103
Cas9-Only	15 dpm	3	3 - 4.41	-14103
Cas9-Only	15 dpm	3	3 - 4.41	-14103
Cas9-Only	15 dpm	4	4 - 4.41	-0.4103
Cas9-Only	15 dpm	4	4 - 4.41	-0.4103
Cas9-Only	15 dpm	5	5 - 4.41	0.5897
Cas9-Only	15 dpm	5	5 - 4.41	0.5897
Cas9-Only	15 dpm	5	5 - 4.41	0.5897
Cas9-Only	15 dpm	5	5 - 4.41	0.5897
Cas9-Only	15 dpm	5	5 - 4.41	0.5897
Cas9-Only	15 dpm	5	5 - 4.41	0.5897
Cas9-Only	15 dpm	6	6 - 4.41	15897
Cas9-Only	15 dpm	6	6 - 4.41	15897
Cas9-Only	15 dpm	6	6 - 4.41	15897
Cas9-Only	15 dpm	6	6 - 4.41	15897
Cas9-Only	15 dpm	6	6 - 4.41	15897
Cas9-Only	15 dpm	6	6 - 4.41	15897
Cas9-Only	15 dpm	7	7 - 4.41	25897
Cas9-Only	15 dpm	7	7 - 4.41	25897
Cas9-Only	15 dpm	8	8 - 4.41	35897
Cas9-Only	15 dpm	8	8 - 4.41	35897
Cas9-Only	15 dpm	9	9 - 4.41	45897
Cas9-Only	15 dpm	10	10 - 4.41	55897
Cas9-Only	15 dpm	11	11 - 4.41	65897
Cas9-Only	15 dpm	12	12 - 4.41	75897
Cas9-Only	20 dpm	1	1 - 17.323	-163226
Cas9-Only	20 dpm	1	1 - 17.323	-163226
Cas9-Only	20 dpm	1	1 - 17.323	-163226
Cas9-Only	20 dpm	1	1 - 17.323	-163226
Cas9-Only	20 dpm	1	1 - 17.323	-163226
Cas9-Only	20 dpm	1	1 - 17.323	-163226
Cas9-Only	20 dpm	3	3 - 17.323	-143226
Cas9-Only	20 dpm	3	3 - 17.323	-143226
Cas9-Only	20 dpm	7	7 - 17.323	-103226
Cas9-Only	20 dpm	7	7 - 17.323	-103226
Cas9-Only	20 dpm	9	9 - 17.323	-83226
Cas9-Only	20 dpm	10	10 - 17.323	-73226
Cas9-Only	20 dpm	17	17 - 17.323	-0.3226
Cas9-Only	20 dpm	17	17 - 17.323	-0.3226
Cas9-Only	20 dpm	17	17 - 17.323	-0.3226
Cas9-Only	20 dpm	19	19 - 17.323	16774
Cas9-Only	20 dpm	20	20 - 17.323	26774
Cas9-Only	20 dpm	20	20 - 17.323	26774
Cas9-Only	20 dpm	20	20 - 17.323	26774
Cas9-Only	20 dpm	20	20 - 17.323	26774
Cas9-Only	20 dpm	23	23 - 17.323	56774
Cas9-Only	20 dpm	24	24 - 17.323	66774
Cas9-Only	20 dpm	25	25 - 17.323	76774
Cas9-Only	20 dpm	25	25 - 17.323	76774
Cas9-Only	20 dpm	27	27 - 17.323	96774
Cas9-Only	20 dpm	28	28 - 17.323	106774
Cas9-Only	20 dpm	28	28 - 17.323	106774
Cas9-Only	20 dpm	30	30 - 17.323	126774
Cas9-Only	20 dpm	40	40 - 17.323	226774
Cas9-Only	20 dpm	42	42 - 17.323	246774
Cas9-Only	20 dpm	50	50 - 17.323	326774
Cas9-Only	27 dpm	1	1949-01-01	-48
Cas9-Only	27 dpm	1	1949-01-01	-48
Cas9-Only	27 dpm	1	1949-01-01	-48
Cas9-Only	27 dpm	1	1949-01-01	-48
Cas9-Only	27 dpm	1	1949-01-01	-48
Cas9-Only	27 dpm	6	1949-06-01	-43
Cas9-Only	27 dpm	10	1949-10-01	-39
Cas9-Only	27 dpm	16	16 - 49	-33
Cas9-Only	27 dpm	22	22 - 49	-27
Cas9-Only	27 dpm	34	34 - 49	-15
Cas9-Only	27 dpm	37	37 - 49	-12
Cas9-Only	27 dpm	45	45 - 49	-4
Cas9-Only	27 dpm	47	47 - 49	-2
Cas9-Only	27 dpm	51	51 - 49	2
Cas9-Only	27 dpm	51	51 - 49	2
Cas9-Only	27 dpm	56	56 - 49	7
Cas9-Only	27 dpm	56	56 - 49	7
Cas9-Only	27 dpm	57	57 - 49	8
Cas9-Only	27 dpm	60	60 - 49	11
Cas9-Only	27 dpm	61	61 - 49	12
Cas9-Only	27 dpm	66	66 - 49	17
Cas9-Only	27 dpm	67	67 - 49	18
Cas9-Only	27 dpm	68	68 - 49	19
Cas9-Only	27 dpm	70	70 - 49	21
Cas9-Only	27 dpm	73	73 - 49	24
Cas9-Only	27 dpm	82	82 - 49	33
Cas9-Only	27 dpm	82	82 - 49	33
Cas9-Only	27 dpm	82	82 - 49	33
Cas9-Only	27 dpm	88	88 - 49	39
Cas9-Only	27 dpm	110	110 - 49	61
Cas9-Only	27 dpm	117	117 - 49	68
GNL3 KO	5 dpm	1	2021-01-01	0
GNL3 KO	5 dpm	1	2021-01-01	0
GNL3 KO	5 dpm	1	2021-01-01	0
GNL3 KO	5 dpm	1	2021-01-01	0
GNL3 KO	5 dpm	1	2021-01-01	0
GNL3 KO	5 dpm	1	2021-01-01	0
GNL3 KO	5 dpm	1	2021-01-01	0
GNL3 KO	5 dpm	1	2021-01-01	0
GNL3 KO	5 dpm	1	2021-01-01	0
GNL3 KO	5 dpm	1	2021-01-01	0
GNL3 KO	5 dpm	1	2021-01-01	0
GNL3 KO	5 dpm	1	2021-01-01	0
GNL3 KO	5 dpm	1	2021-01-01	0
GNL3 KO	5 dpm	1	2021-01-01	0
GNL3 KO	5 dpm	1	2021-01-01	0
GNL3 KO	5 dpm	1	2021-01-01	0
GNL3 KO	5 dpm	1	2021-01-01	0
GNL3 KO	5 dpm	1	2021-01-01	0
GNL3 KO	5 dpm	1	2021-01-01	0
GNL3 KO	5 dpm	1	2021-01-01	0
GNL3 KO	5 dpm	1	2021-01-01	0
GNL3 KO	5 dpm	1	2021-01-01	0
GNL3 KO	5 dpm	1	2021-01-01	0
GNL3 KO	5 dpm	1	2021-01-01	0
GNL3 KO	5 dpm	1	2021-01-01	0
GNL3 KO	5 dpm	1	2021-01-01	0
GNL3 KO	5 dpm	1	2021-01-01	0
GNL3 KO	5 dpm	1	2021-01-01	0
GNL3 KO	5 dpm	1	2021-01-01	0
GNL3 KO	5 dpm	1	2021-01-01	0
GNL3 KO	5 dpm	1	2021-01-01	0
GNL3 KO	5 dpm	1	2021-01-01	0
GNL3 KO	5 dpm	1	2021-01-01	0
GNL3 KO	5 dpm	1	2021-01-01	0
GNL3 KO	5 dpm	1	2021-01-01	0
GNL3 KO	5 dpm	1	2021-01-01	0
GNL3 KO	5 dpm	1	2021-01-01	0
GNL3 KO	5 dpm	1	2021-01-01	0
GNL3 KO	5 dpm	1	2021-01-01	0
GNL3 KO	5 dpm	1	2021-01-01	0
GNL3 KO	5 dpm	1	2021-01-01	0
GNL3 KO	5 dpm	1	2021-01-01	0
GNL3 KO	5 dpm	1	2021-01-01	0
GNL3 KO	5 dpm	1	2021-01-01	0
GNL3 KO	5 dpm	1	2021-01-01	0
GNL3 KO	5 dpm	1	2021-01-01	0
GNL3 KO	5 dpm	1	2021-01-01	0
GNL3 KO	5 dpm	1	2021-01-01	0
GNL3 KO	5 dpm	1	2021-01-01	0
GNL3 KO	5 dpm	1	2021-01-01	0
GNL3 KO	5 dpm	1	2021-01-01	0
GNL3 KO	5 dpm	1	2021-01-01	0
GNL3 KO	5 dpm	1	2021-01-01	0
GNL3 KO	5 dpm	1	2021-01-01	0
GNL3 KO	10 dpm	1	1 - 1.4	-0.4
GNL3 KO	10 dpm	1	1 - 1.4	-0.4
GNL3 KO	10 dpm	1	1 - 1.4	-0.4
GNL3 KO	10 dpm	1	1 - 1.4	-0.4
GNL3 KO	10 dpm	1	1 - 1.4	-0.4
GNL3 KO	10 dpm	1	1 - 1.4	-0.4
GNL3 KO	10 dpm	1	1 - 1.4	-0.4
GNL3 KO	10 dpm	1	1 - 1.4	-0.4
GNL3 KO	10 dpm	1	1 - 1.4	-0.4
GNL3 KO	10 dpm	1	1 - 1.4	-0.4
GNL3 KO	10 dpm	1	1 - 1.4	-0.4
GNL3 KO	10 dpm	1	1 - 1.4	-0.4
GNL3 KO	10 dpm	1	1 - 1.4	-0.4
GNL3 KO	10 dpm	1	1 - 1.4	-0.4
GNL3 KO	10 dpm	1	1 - 1.4	-0.4
GNL3 KO	10 dpm	1	1 - 1.4	-0.4
GNL3 KO	10 dpm	1	1 - 1.4	-0.4
GNL3 KO	10 dpm	1	1 - 1.4	-0.4
GNL3 KO	10 dpm	1	1 - 1.4	-0.4
GNL3 KO	10 dpm	1	1 - 1.4	-0.4
GNL3 KO	10 dpm	1	1 - 1.4	-0.4
GNL3 KO	10 dpm	1	1 - 1.4	-0.4
GNL3 KO	10 dpm	1	1 - 1.4	-0.4
GNL3 KO	10 dpm	1	1 - 1.4	-0.4
GNL3 KO	10 dpm	1	1 - 1.4	-0.4
GNL3 KO	10 dpm	1	1 - 1.4	-0.4
GNL3 KO	10 dpm	1	1 - 1.4	-0.4
GNL3 KO	10 dpm	1	1 - 1.4	-0.4
GNL3 KO	10 dpm	1	1 - 1.4	-0.4
GNL3 KO	10 dpm	1	1 - 1.4	-0.4
GNL3 KO	10 dpm	1	1 - 1.4	-0.4
GNL3 KO	10 dpm	1	1 - 1.4	-0.4
GNL3 KO	10 dpm	1	1 - 1.4	-0.4
GNL3 KO	10 dpm	1	1 - 1.4	-0.4
GNL3 KO	10 dpm	1	1 - 1.4	-0.4
GNL3 KO	10 dpm	1	1 - 1.4	-0.4
GNL3 KO	10 dpm	1	1 - 1.4	-0.4
GNL3 KO	10 dpm	1	1 - 1.4	-0.4
GNL3 KO	10 dpm	1	1 - 1.4	-0.4
GNL3 KO	10 dpm	1	1 - 1.4	-0.4
GNL3 KO	10 dpm	1	1 - 1.4	-0.4
GNL3 KO	10 dpm	1	1 - 1.4	-0.4
GNL3 KO	10 dpm	1	1 - 1.4	-0.4
GNL3 KO	10 dpm	2	2 - 1.4	0.6
GNL3 KO	10 dpm	2	2 - 1.4	0.6
GNL3 KO	10 dpm	3	3 - 1.4	1.6
GNL3 KO	10 dpm	3	3 - 1.4	1.6
GNL3 KO	10 dpm	3	3 - 1.4	1.6
GNL3 KO	10 dpm	3	3 - 1.4	1.6
GNL3 KO	10 dpm	3	3 - 1.4	1.6
GNL3 KO	10 dpm	3	3 - 1.4	1.6
GNL3 KO	10 dpm	3	3 - 1.4	1.6
GNL3 KO	10 dpm	3	3 - 1.4	1.6
GNL3 KO	10 dpm	3	3 - 1.4	1.6
GNL3 KO	10 dpm	3	3 - 1.4	1.6
GNL3 KO	15 dpm	1	1 - 1.907	-0.9074
GNL3 KO	15 dpm	1	1 - 1.907	-0.9074
GNL3 KO	15 dpm	1	1 - 1.907	-0.9074
GNL3 KO	15 dpm	1	1 - 1.907	-0.9074
GNL3 KO	15 dpm	1	1 - 1.907	-0.9074
GNL3 KO	15 dpm	1	1 - 1.907	-0.9074
GNL3 KO	15 dpm	1	1 - 1.907	-0.9074
GNL3 KO	15 dpm	1	1 - 1.907	-0.9074
GNL3 KO	15 dpm	1	1 - 1.907	-0.9074
GNL3 KO	15 dpm	1	1 - 1.907	-0.9074
GNL3 KO	15 dpm	1	1 - 1.907	-0.9074
GNL3 KO	15 dpm	1	1 - 1.907	-0.9074
GNL3 KO	15 dpm	1	1 - 1.907	-0.9074
GNL3 KO	15 dpm	1	1 - 1.907	-0.9074
GNL3 KO	15 dpm	1	1 - 1.907	-0.9074
GNL3 KO	15 dpm	1	1 - 1.907	-0.9074
GNL3 KO	15 dpm	1	1 - 1.907	-0.9074
GNL3 KO	15 dpm	1	1 - 1.907	-0.9074
GNL3 KO	15 dpm	1	1 - 1.907	-0.9074
GNL3 KO	15 dpm	1	1 - 1.907	-0.9074
GNL3 KO	15 dpm	1	1 - 1.907	-0.9074
GNL3 KO	15 dpm	1	1 - 1.907	-0.9074
GNL3 KO	15 dpm	1	1 - 1.907	-0.9074
GNL3 KO	15 dpm	1	1 - 1.907	-0.9074
GNL3 KO	15 dpm	1	1 - 1.907	-0.9074
GNL3 KO	15 dpm	1	1 - 1.907	-0.9074
GNL3 KO	15 dpm	1	1 - 1.907	-0.9074
GNL3 KO	15 dpm	1	1 - 1.907	-0.9074
GNL3 KO	15 dpm	1	1 - 1.907	-0.9074
GNL3 KO	15 dpm	1	1 - 1.907	-0.9074
GNL3 KO	15 dpm	1	1 - 1.907	-0.9074
GNL3 KO	15 dpm	1	1 - 1.907	-0.9074
GNL3 KO	15 dpm	1	1 - 1.907	-0.9074
GNL3 KO	15 dpm	1	1 - 1.907	-0.9074
GNL3 KO	15 dpm	1	1 - 1.907	-0.9074
GNL3 KO	15 dpm	2	2 - 1.907	0.09259
GNL3 KO	15 dpm	2	2 - 1.907	0.09259
GNL3 KO	15 dpm	2	2 - 1.907	0.09259
GNL3 KO	15 dpm	2	2 - 1.907	0.09259
GNL3 KO	15 dpm	2	2 - 1.907	0.09259
GNL3 KO	15 dpm	3	3 - 1.907	10926
GNL3 KO	15 dpm	3	3 - 1.907	10926
GNL3 KO	15 dpm	3	3 - 1.907	10926
GNL3 KO	15 dpm	3	3 - 1.907	10926
GNL3 KO	15 dpm	3	3 - 1.907	10926
GNL3 KO	15 dpm	4	4 - 1.907	20926
GNL3 KO	15 dpm	4	4 - 1.907	20926
GNL3 KO	15 dpm	4	4 - 1.907	20926
GNL3 KO	15 dpm	4	4 - 1.907	20926
GNL3 KO	15 dpm	4	4 - 1.907	20926
GNL3 KO	15 dpm	5	5 - 1.907	30926
GNL3 KO	15 dpm	6	6 - 1.907	40926
GNL3 KO	15 dpm	6	6 - 1.907	40926
GNL3 KO	15 dpm	6	6 - 1.907	40926
GNL3 KO	20 dpm	1	1 - 4.531	-35306
GNL3 KO	20 dpm	1	1 - 4.531	-35306
GNL3 KO	20 dpm	1	1 - 4.531	-35306
GNL3 KO	20 dpm	1	1 - 4.531	-35306
GNL3 KO	20 dpm	1	1 - 4.531	-35306
GNL3 KO	20 dpm	1	1 - 4.531	-35306
GNL3 KO	20 dpm	1	1 - 4.531	-35306
GNL3 KO	20 dpm	1	1 - 4.531	-35306
GNL3 KO	20 dpm	1	1 - 4.531	-35306
GNL3 KO	20 dpm	1	1 - 4.531	-35306
GNL3 KO	20 dpm	1	1 - 4.531	-35306
GNL3 KO	20 dpm	1	1 - 4.531	-35306
GNL3 KO	20 dpm	1	1 - 4.531	-35306
GNL3 KO	20 dpm	1	1 - 4.531	-35306
GNL3 KO	20 dpm	1	1 - 4.531	-35306
GNL3 KO	20 dpm	1	1 - 4.531	-35306
GNL3 KO	20 dpm	1	1 - 4.531	-35306
GNL3 KO	20 dpm	1	1 - 4.531	-35306
GNL3 KO	20 dpm	1	1 - 4.531	-35306
GNL3 KO	20 dpm	1	1 - 4.531	-35306
GNL3 KO	20 dpm	1	1 - 4.531	-35306
GNL3 KO	20 dpm	1	1 - 4.531	-35306
GNL3 KO	20 dpm	1	1 - 4.531	-35306
GNL3 KO	20 dpm	1	1 - 4.531	-35306
GNL3 KO	20 dpm	1	1 - 4.531	-35306
GNL3 KO	20 dpm	1	1 - 4.531	-35306
GNL3 KO	20 dpm	1	1 - 4.531	-35306
GNL3 KO	20 dpm	1	1 - 4.531	-35306
GNL3 KO	20 dpm	1	1 - 4.531	-35306
GNL3 KO	20 dpm	1	1 - 4.531	-35306
GNL3 KO	20 dpm	1	1 - 4.531	-35306
GNL3 KO	20 dpm	2	2 - 4.531	-25306
GNL3 KO	20 dpm	2	2 - 4.531	-25306
GNL3 KO	20 dpm	3	3 - 4.531	-15306
GNL3 KO	20 dpm	5	5 - 4.531	0.4694
GNL3 KO	20 dpm	8	8 - 4.531	34694
GNL3 KO	20 dpm	9	9 - 4.531	44694
GNL3 KO	20 dpm	9	9 - 4.531	44694
GNL3 KO	20 dpm	10	10 - 4.531	54694
GNL3 KO	20 dpm	11	11 - 4.531	64694
GNL3 KO	20 dpm	11	11 - 4.531	64694
GNL3 KO	20 dpm	11	11 - 4.531	64694
GNL3 KO	20 dpm	13	13 - 4.531	84694
GNL3 KO	20 dpm	14	14 - 4.531	94694
GNL3 KO	20 dpm	15	15 - 4.531	104694
GNL3 KO	20 dpm	16	16 - 4.531	114694
GNL3 KO	20 dpm	16	16 - 4.531	114694
GNL3 KO	20 dpm	18	18 - 4.531	134694
GNL3 KO	20 dpm	18	18 - 4.531	134694
GNL3 KO	27 dpm	1	1 - 10.58	-9.58
GNL3 KO	27 dpm	1	1 - 10.58	-9.58
GNL3 KO	27 dpm	1	1 - 10.58	-9.58
GNL3 KO	27 dpm	1	1 - 10.58	-9.58
GNL3 KO	27 dpm	1	1 - 10.58	-9.58
GNL3 KO	27 dpm	1	1 - 10.58	-9.58
GNL3 KO	27 dpm	1	1 - 10.58	-9.58
GNL3 KO	27 dpm	1	1 - 10.58	-9.58
GNL3 KO	27 dpm	1	1 - 10.58	-9.58
GNL3 KO	27 dpm	1	1 - 10.58	-9.58
GNL3 KO	27 dpm	1	1 - 10.58	-9.58
GNL3 KO	27 dpm	1	1 - 10.58	-9.58
GNL3 KO	27 dpm	1	1 - 10.58	-9.58
GNL3 KO	27 dpm	1	1 - 10.58	-9.58
GNL3 KO	27 dpm	1	1 - 10.58	-9.58
GNL3 KO	27 dpm	1	1 - 10.58	-9.58
GNL3 KO	27 dpm	1	1 - 10.58	-9.58
GNL3 KO	27 dpm	1	1 - 10.58	-9.58
GNL3 KO	27 dpm	1	1 - 10.58	-9.58
GNL3 KO	27 dpm	1	1 - 10.58	-9.58
GNL3 KO	27 dpm	1	1 - 10.58	-9.58
GNL3 KO	27 dpm	1	1 - 10.58	-9.58
GNL3 KO	27 dpm	1	1 - 10.58	-9.58
GNL3 KO	27 dpm	1	1 - 10.58	-9.58
GNL3 KO	27 dpm	1	1 - 10.58	-9.58
GNL3 KO	27 dpm	1	1 - 10.58	-9.58
GNL3 KO	27 dpm	1	1 - 10.58	-9.58
GNL3 KO	27 dpm	1	1 - 10.58	-9.58
GNL3 KO	27 dpm	1	1 - 10.58	-9.58
GNL3 KO	27 dpm	1	1 - 10.58	-9.58
GNL3 KO	27 dpm	1	1 - 10.58	-9.58
GNL3 KO	27 dpm	1	1 - 10.58	-9.58
GNL3 KO	27 dpm	1	1 - 10.58	-9.58
GNL3 KO	27 dpm	2	2 - 10.58	-8.58
GNL3 KO	27 dpm	2	2 - 10.58	-8.58
GNL3 KO	27 dpm	4	4 - 10.58	-6.58
GNL3 KO	27 dpm	12	12 - 10.58	1.42
GNL3 KO	27 dpm	25	25 - 10.58	14.42
GNL3 KO	27 dpm	25	25 - 10.58	14.42
GNL3 KO	27 dpm	25	25 - 10.58	14.42
GNL3 KO	27 dpm	32	32 - 10.58	21.42
GNL3 KO	27 dpm	33	33 - 10.58	22.42
GNL3 KO	27 dpm	35	35 - 10.58	24.42
GNL3 KO	27 dpm	37	37 - 10.58	26.42
GNL3 KO	27 dpm	39	39 - 10.58	28.42
GNL3 KO	27 dpm	40	40 - 10.58	29.42
GNL3 KO	27 dpm	42	42 - 10.58	31.42
GNL3 KO	27 dpm	46	46 - 10.58	35.42
GNL3 KO	27 dpm	47	47 - 10.58	36.42
GNL3 KO	27 dpm	50	50 - 10.58	39.42

### Sheet: Stats Colony area
ANOVA table							https://www.statskingdom.com/two-way-anova-calculator.html							Confidence intervals
														Comparison	Mean1 - Mean2	95% CI of difference
Hover over the cells for formulas and calculation.														1: 5	+ 0.01764	- 0.86495 to + 0.90023
Source	DF	Sum of Square (SS)	Mean Square (MS)	F Statistic (df1,df2)	P-value									2: 10	+ 0.34830	- 0.55024 to + 1.24684
Factor A - rows (A)	1	1526988	1526988	49.1409 (1,374)	1.119e-08									3: 15	133060	+ 0.43206 to + 2.22914
Factor B - columns (B)	3	5461957	1820652	58.5915 (3,374)	0									4: 20	410510	+ 3.13391 to + 5.07629
Interaction AB	3	2428912	809637	26.0554 (3,374)	2.554e-12									Statistical Significance
Error	374	11621558	31074											Comparison	Significant? (P <0.05?)	t
Total	381	21039415	55222											1: 5	No	0.050
														2: 10	No	0.973
														3: 15	Yes	3717
														4: 20	Yes	10609
Two sample ANOVA - fixed test, using F distribution (right-tailed)[Validation]														Review of the data you entered
														Comparison	Mean 1	Mean 2	N1	N2
Factor - A														1: 5	+ 0.11310	+ 0.09546	47	54
														2: 10	+ 0.50060	+ 0.15230	44	54
1. H0 hypothesis														3: 15	182150	+ 0.49090	44	54
														4: 20	559350	148840	36	49
Since p-value < α, H0 is rejected.														Mean Square= 3.1074 DF= 374
Some of the groups' averages consider to be not equal.
In other words, the difference between the averages of some groups is big enough to be statistically significant.
2. P-value														These comparisons use the Bonferroni correction to adjust for multiple comparisons. Learn more about post tests (with example) and how the calculations are performed . You can be 95% sure that ALL of the confidence intervals contain the true value. The 95% confidence applies to the whole family of comparisons, not just each individual comparison. Similarly, if all the means were really equal, the…
The p-value equals 1.119e-11, ( p(x≤49.1409) = 1 ). It means that the chance of type I error (rejecting a correct H0) is small: 1.119e-11 (1.1e-9%). The smaller the p-value the more it supports H1.														https://www.graphpad.com/quickcalcs/posttest2/
3. Test statistic														POST HOC ANALYSES
The test statistic FA equals 49.1409, which is not in the 95% region of acceptance: [-∞ : 3.8664].
4. Effect size
The observed effect size η2 is medium, 0.12. This indicates that the magnitude of the difference between the averages is medium.
Factor - B
1. H0 hypothesis
Since p-value < α, H0 is rejected.
Some of the groups' averages consider to be not equal.
In other words, the difference between the averages of some groups is big enough to be statistically significant.
2. P-value
The p-value equals 0, ( p(x≤58.5915) = 1 ). It means that the chance of type I error (rejecting a correct H0) is small: 0 (0%). The smaller the p-value the more it supports H1.
3. Test statistic
The test statistic FA equals 58.5915, which is not in the 95% region of acceptance: [-∞ : 2.6288].
4. Effect size
The observed effect size η2 is large, 0.32. This indicates that the magnitude of the difference between the averages is large.
Interaction AB
1. H0 hypothesis
Since p-value < α, H0 is rejected.
Some of the groups' averages consider to be not equal.
In other words, the difference between the averages of some groups is big enough to be statistically significant.
2. P-value
The p-value equals 2.554e-15, ( p(x≤26.0554) = 1 ). It means that the chance of type I error (rejecting a correct H0) is small: 2.554e-15 (2.6e-13%). The smaller the p-value the more it supports H1.
3. Test statistic
The test statistic FA equals 26.0554, which is not in the 95% region of acceptance: [-∞ : 2.6288].
4. Effect size
The observed effect size η2 is large, 0.17. This indicates that the magnitude of the difference between the averages is large.
Validation
Outliers
Outliers' detection method: Tukey Fence, k=1.5.
Residuals doesn't contain outliers. The two way ANOVA test is robust to the presence of outliers.
Normality
The assumption was checked based on the Shapiro-Wilk Test. (α=0.05)
It is assumed that the residuals does not follow a normal distribution (p-value is 0).
The test is considered robust for moderate violation of the normality assumption.
Test power: Factor - A
The test priori power is strong 1
Test power: Factor - B
The test priori power is strong 1
Test power: Interaction
The test priori power is strong 1
Balanced design
undefined
Count
Var A \ Var B	5 dpm	10 dpm	15 dpm	20 dpm	Total
Cas9-Only	47	44	44	36	171
GNL3 KO	54	54	54	49	211
Total	101	98	98	85	382
Average
Var A \ Var B	5 dpm	10 dpm	15 dpm	20 dpm	Total
Cas9-Only	0.1131	0.5006	18215	55935	18062
GNL3 KO	0.09546	0.1523	0.4909	14884	0.5347
Total	0.1037	0.3087	10883	3227	11039
Variance
Var A \ Var B	5 dpm	10 dpm	15 dpm	20 dpm	Total
Cas9-Only	0.002193	0.1283	27688	229186	97231
GNL3 KO	0.0008842	0.005275	0.3647	44931	14206
Total	0.001556	0.0901	18693	162801	55222
Mean confidence interval (CL:0.95)
Var A \ Var B	5 dpm	10 dpm	15 dpm	20 dpm	Total
Cas9-Only	[0.02233,0.2039]	[-0.1935,1.1947]	[-1.4025,5.0456]	[-3.6583,14.8452]	[-4.2875,7.8998]
GNL3 KO	[0.03772,0.1532]	[0.01129,0.2933]	[-0.6817,1.6635]	[-2.6235,5.6004]	[-1.7958,2.8652]
Total	[0.02676,0.1806]	[-0.2766,0.894]	[-1.5777,3.7543]	[-4.6345,11.0886]	[-3.4959,5.7036]
Differential effects
Var A \ Var B	5 dpm	10 dpm	15 dpm	20 dpm	Total
Cas9-Only	-0.6929	-0.5104	0.03092	16641	0.7023
GNL3 KO	0.5609	0.4128	-0.02828	-11694	-0.5692
Total	-10002	-0.7952	-0.01555	21232	0
Cells - the differential effects of the interactions.
For example, the effect of the interactions of the categories 5 dpm and Cas9-Only is -0.6929.
Totals - the differential effects of factor A (right column) and factor B (bottom row).
For example, the effect of factor B category 5 dpm is -1.0002.
Residuals
A	B	Yi,j,k	Formula: Yi,j,k - Ȳi,j	Residual
Cas9-Only	5 dpm	0.1373	0.137297454 - 0.113	0.02416
Cas9-Only	5 dpm	0.1035	0.103491512 - 0.113	-0.009641
Cas9-Only	5 dpm	0.1714	0.171440972 - 0.113	0.05831
Cas9-Only	5 dpm	0.03897	0.038966049 - 0.113	-0.07417
Cas9-Only	5 dpm	0.1181	0.118055556 - 0.113	0.004923
Cas9-Only	5 dpm	0.08623	0.086226852 - 0.113	-0.02691
Cas9-Only	5 dpm	0.1555	0.155478395 - 0.113	0.04235
Cas9-Only	5 dpm	0.04938	0.049382716 - 0.113	-0.06375
Cas9-Only	5 dpm	0.07186	0.07185571 - 0.113	-0.04128
Cas9-Only	5 dpm	0.0855	0.085503472 - 0.113	-0.02763
Cas9-Only	5 dpm	0.16	0.160011574 - 0.113	0.04688
Cas9-Only	5 dpm	0.06062	0.060619213 - 0.113	-0.05251
Cas9-Only	5 dpm	0.1046	0.104600694 - 0.113	-0.008532
Cas9-Only	5 dpm	0.07364	0.073640046 - 0.113	-0.03949
Cas9-Only	5 dpm	0.1353	0.135271991 - 0.113	0.02214
Cas9-Only	5 dpm	0.1334	0.133391204 - 0.113	0.02026
Cas9-Only	5 dpm	0.1166	0.116560571 - 0.113	0.003428
Cas9-Only	5 dpm	0.1497	0.149739583 - 0.113	0.03661
Cas9-Only	5 dpm	0.1377	0.137731481 - 0.113	0.0246
Cas9-Only	5 dpm	0.03303	0.033034336 - 0.113	-0.0801
Cas9-Only	5 dpm	0.09915	0.099151235 - 0.113	-0.01398
Cas9-Only	5 dpm	0.1569	0.156876929 - 0.113	0.04374
Cas9-Only	5 dpm	0.1315	0.131462191 - 0.113	0.01833
Cas9-Only	5 dpm	0.1183	0.118296682 - 0.113	0.005164
Cas9-Only	5 dpm	0.1283	0.128279321 - 0.113	0.01515
Cas9-Only	5 dpm	0.1295	0.129533179 - 0.113	0.0164
Cas9-Only	5 dpm	0.1416	0.141589506 - 0.113	0.02846
Cas9-Only	5 dpm	0.1095	0.109519676 - 0.113	-0.003613
Cas9-Only	5 dpm	0.1817	0.181712963 - 0.113	0.06858
Cas9-Only	5 dpm	0.111	0.11101466 - 0.113	-0.002118
Cas9-Only	5 dpm	0.2228	0.222752701 - 0.113	0.1096
Cas9-Only	5 dpm	0.1295	0.129533179 - 0.113	0.0164
Cas9-Only	5 dpm	0.1284	0.128423997 - 0.113	0.01529
Cas9-Only	5 dpm	0.1369	0.136863426 - 0.113	0.02373
Cas9-Only	5 dpm	0.1536	0.153597608 - 0.113	0.04047
Cas9-Only	5 dpm	0.04239	0.042390046 - 0.113	-0.07074
Cas9-Only	5 dpm	0.08439	0.08439429 - 0.113	-0.02874
Cas9-Only	5 dpm	0.09568	0.095679012 - 0.113	-0.01745
Cas9-Only	5 dpm	0.06834	0.068335262 - 0.113	-0.0448
Cas9-Only	5 dpm	0.1807	0.180700231 - 0.113	0.06757
Cas9-Only	5 dpm	0.119	0.118971836 - 0.113	0.005839
Cas9-Only	5 dpm	0.03029	0.030285494 - 0.113	-0.08285
Cas9-Only	5 dpm	0.1978	0.197771991 - 0.113	0.08464
Cas9-Only	5 dpm	0.1299	0.129870756 - 0.113	0.01674
Cas9-Only	5 dpm	0.117	0.117029672 - 0.113	0.003897
Cas9-Only	5 dpm	0.04423	0.04422781 - 0.113	-0.0689
Cas9-Only	5 dpm	0.006668	0.006667593 - 0.113	-0.1065
Cas9-Only	10 dpm	0.685	0.685040509 - 0.501	0.1844
Cas9-Only	10 dpm	0.1852	0.18523341 - 0.501	-0.3154
Cas9-Only	10 dpm	0.8838	0.883825231 - 0.501	0.3832
Cas9-Only	10 dpm	0.3087	0.308738426 - 0.501	-0.1919
Cas9-Only	10 dpm	0.7094	0.709442515 - 0.501	0.2088
Cas9-Only	10 dpm	0.8451	0.845052083 - 0.501	0.3445
Cas9-Only	10 dpm	0.881	0.880979938 - 0.501	0.3804
Cas9-Only	10 dpm	0.09298	0.092978395 - 0.501	-0.4076
Cas9-Only	10 dpm	0.1902	0.190152392 - 0.501	-0.3104
Cas9-Only	10 dpm	0.6073	0.607349537 - 0.501	0.1068
Cas9-Only	10 dpm	20329	2.032937886 - 0.501	15323
Cas9-Only	10 dpm	0.4083	0.408275463 - 0.501	-0.09232
Cas9-Only	10 dpm	0.1542	0.154176312 - 0.501	-0.3464
Cas9-Only	10 dpm	0.621	0.621045525 - 0.501	0.1204
Cas9-Only	10 dpm	0.3439	0.343942901 - 0.501	-0.1567
Cas9-Only	10 dpm	0.3107	0.310667438 - 0.501	-0.1899
Cas9-Only	10 dpm	0.2843	0.284288194 - 0.501	-0.2163
Cas9-Only	10 dpm	0.7405	0.740499614 - 0.501	0.2399
Cas9-Only	10 dpm	0.8185	0.818528164 - 0.501	0.3179
Cas9-Only	10 dpm	0.1962	0.196228781 - 0.501	-0.3044
Cas9-Only	10 dpm	0.7187	0.718701775 - 0.501	0.2181
Cas9-Only	10 dpm	0.3698	0.369839892 - 0.501	-0.1308
Cas9-Only	10 dpm	0.7405	0.740451389 - 0.501	0.2399
Cas9-Only	10 dpm	0.1899	0.18986304 - 0.501	-0.3107
Cas9-Only	10 dpm	0.5114	0.511381173 - 0.501	0.01078
Cas9-Only	10 dpm	0.9245	0.924527392 - 0.501	0.4239
Cas9-Only	10 dpm	0.3429	0.34293017 - 0.501	-0.1577
Cas9-Only	10 dpm	0.3826	0.382619599 - 0.501	-0.118
Cas9-Only	10 dpm	0.4787	0.478684414 - 0.501	-0.02191
Cas9-Only	10 dpm	0.1926	0.192563657 - 0.501	-0.308
Cas9-Only	10 dpm	0.6029	0.602912809 - 0.501	0.1023
Cas9-Only	10 dpm	0.1969	0.196903935 - 0.501	-0.3037
Cas9-Only	10 dpm	0.3755	0.375482253 - 0.501	-0.1251
Cas9-Only	10 dpm	0.6223	0.622251157 - 0.501	0.1217
Cas9-Only	10 dpm	0.1232	0.123167438 - 0.501	-0.3774
Cas9-Only	10 dpm	0.145	0.144965278 - 0.501	-0.3556
Cas9-Only	10 dpm	0.3017	0.301697531 - 0.501	-0.1989
Cas9-Only	10 dpm	0.5593	0.559268904 - 0.501	0.05867
Cas9-Only	10 dpm	0.1292	0.129243827 - 0.501	-0.3714
Cas9-Only	10 dpm	10995	1.099488812 - 0.501	0.5989
Cas9-Only	10 dpm	0.7849	0.784866898 - 0.501	0.2843
Cas9-Only	10 dpm	0.5144	0.514419367 - 0.501	0.01382
Cas9-Only	10 dpm	0.3638	0.363839713 - 0.501	-0.1368
Cas9-Only	10 dpm	0.05682	0.056822217 - 0.501	-0.4438
Cas9-Only	15 dpm	2333	2.333043981 - 1.822	0.5115
Cas9-Only	15 dpm	0.2229	0.222945602 - 1.822	-15986
Cas9-Only	15 dpm	37521	3.752121914 - 1.822	19306
Cas9-Only	15 dpm	0.4822	0.482156636 - 1.822	-13394
Cas9-Only	15 dpm	24483	2.448302469 - 1.822	0.6268
Cas9-Only	15 dpm	3.62	3.619984568 - 1.822	17984
Cas9-Only	15 dpm	34083	3.408323688 - 1.822	15868
Cas9-Only	15 dpm	0.4307	0.430652006 - 1.822	-13909
Cas9-Only	15 dpm	0.2448	0.244839892 - 1.822	-15767
Cas9-Only	15 dpm	1666	1.665991512 - 1.822	-0.1555
Cas9-Only	15 dpm	65937	6.593701775 - 1.822	47722
Cas9-Only	15 dpm	26085	2.608506944 - 1.822	0.787
Cas9-Only	15 dpm	0.2138	0.213782793 - 1.822	-16078
Cas9-Only	15 dpm	39212	3.921248071 - 1.822	20997
Cas9-Only	15 dpm	0.3559	0.355902778 - 1.822	-14656
Cas9-Only	15 dpm	36116	3.61164159 - 1.822	17901
Cas9-Only	15 dpm	16414	1.641396605 - 1.822	-0.1801
Cas9-Only	15 dpm	11504	1.150366512 - 1.822	-0.6712
Cas9-Only	15 dpm	37155	3.715518904 - 1.822	1894
Cas9-Only	15 dpm	31596	3.159577546 - 1.822	1338
Cas9-Only	15 dpm	0.3569	0.356915509 - 1.822	-14646
Cas9-Only	15 dpm	0.6535	0.653549383 - 1.822	-1168
Cas9-Only	15 dpm	21626	2.162567515 - 1.822	0.341
Cas9-Only	15 dpm	0.2954	0.295380015 - 1.822	-15262
Cas9-Only	15 dpm	1942	1.941984954 - 1.822	0.1204
Cas9-Only	15 dpm	25255	2.525511188 - 1.822	0.704
Cas9-Only	15 dpm	0.24	0.240017361 - 1.822	-15815
Cas9-Only	15 dpm	0.3841	0.384114583 - 1.822	-14374
Cas9-Only	15 dpm	0.3845	0.384548611 - 1.822	-1437
Cas9-Only	15 dpm	0.2613	0.261284722 - 1.822	-15603
Cas9-Only	15 dpm	0.2889	0.288869599 - 1.822	-15327
Cas9-Only	15 dpm	0.2412	0.241222994 - 1.822	-15803
Cas9-Only	15 dpm	19225	1.922501929 - 1.822	0.101
Cas9-Only	15 dpm	24186	2.418595679 - 1.822	0.5971
Cas9-Only	15 dpm	0.1527	0.152681327 - 1.822	-16689
Cas9-Only	15 dpm	0.4685	0.468508873 - 1.822	-1353
Cas9-Only	15 dpm	12586	1.25863233 - 1.822	-0.5629
Cas9-Only	15 dpm	42381	4.238136574 - 1.822	24166
Cas9-Only	15 dpm	0.5916	0.591628086 - 1.822	-12299
Cas9-Only	15 dpm	6239	6.23900463 - 1.822	44175
Cas9-Only	15 dpm	37071	3.707127701 - 1.822	18856
Cas9-Only	15 dpm	18613	1.861287545 - 1.822	0.03975
Cas9-Only	15 dpm	17071	1.707060945 - 1.822	-0.1145
Cas9-Only	15 dpm	0.2666	0.26659813 - 1.822	-15549
Cas9-Only	20 dpm	57916	5.791618441 - 5.593	0.1982
Cas9-Only	20 dpm	0.4363	0.436294367 - 5.593	-51572
Cas9-Only	20 dpm	106561	10.65610532 - 5.593	50626
Cas9-Only	20 dpm	0.1342	0.134162809 - 5.593	-54593
Cas9-Only	20 dpm	74414	7.441358025 - 5.593	18479
Cas9-Only	20 dpm	101971	10.19714506 - 5.593	46037
Cas9-Only	20 dpm	88518	8.851803627 - 5.593	32583
Cas9-Only	20 dpm	65126	6.512586806 - 5.593	0.9191
Cas9-Only	20 dpm	199649	19.96489198 - 5.593	143714
Cas9-Only	20 dpm	70985	7.09847608 - 5.593	1505
Cas9-Only	20 dpm	0.2077	0.207658179 - 5.593	-53858
Cas9-Only	20 dpm	100382	10.03819444 - 5.593	44447
Cas9-Only	20 dpm	107278	10.72776813 - 5.593	51343
Cas9-Only	20 dpm	36997	3.699749228 - 5.593	-18937
Cas9-Only	20 dpm	93187	9.318721065 - 5.593	37253
Cas9-Only	20 dpm	83297	8.329716435 - 5.593	27363
Cas9-Only	20 dpm	0.3731	0.373119213 - 5.593	-52203
Cas9-Only	20 dpm	0.834	0.834008488 - 5.593	-47595
Cas9-Only	20 dpm	0.3568	0.356819059 - 5.593	-52366
Cas9-Only	20 dpm	56604	5.660445602 - 5.593	0.06699
Cas9-Only	20 dpm	78715	7.871527778 - 5.593	22781
Cas9-Only	20 dpm	0.2434	0.243441358 - 5.593	-5.35
Cas9-Only	20 dpm	11596	1.159577546 - 5.593	-44339
Cas9-Only	20 dpm	0.2182	0.218171296 - 5.593	-53753
Cas9-Only	20 dpm	43924	4.392361111 - 5.593	-12011
Cas9-Only	20 dpm	80029	8.002893519 - 5.593	24094
Cas9-Only	20 dpm	0.19	0.190007716 - 5.593	-54035
Cas9-Only	20 dpm	1575	1.57503858 - 5.593	-40184
Cas9-Only	20 dpm	34873	3.487268519 - 5.593	-21062
Cas9-Only	20 dpm	107894	10.7894483 - 5.593	5196
Cas9-Only	20 dpm	15656	1.565634645 - 5.593	-40278
Cas9-Only	20 dpm	145002	14.5001929 - 5.593	89067
Cas9-Only	20 dpm	91954	9.195408951 - 5.593	3602
Cas9-Only	20 dpm	57522	5.752170139 - 5.593	0.1587
Cas9-Only	20 dpm	49322	4.932157691 - 5.593	-0.6613
Cas9-Only	20 dpm	0.8586	0.85857845 - 5.593	-47349
GNL3 KO	5 dpm	0.15	0.14998071 - 0.0955	0.05452
GNL3 KO	5 dpm	0.1614	0.161410108 - 0.0955	0.06595
GNL3 KO	5 dpm	0.09259	0.092592593 - 0.0955	-0.00287
GNL3 KO	5 dpm	0.07335	0.073350694 - 0.0955	-0.02211
GNL3 KO	5 dpm	0.1272	0.127218364 - 0.0955	0.03176
GNL3 KO	5 dpm	0.07378	0.073784722 - 0.0955	-0.02168
GNL3 KO	5 dpm	0.06231	0.062307099 - 0.0955	-0.03316
GNL3 KO	5 dpm	0.1154	0.115403164 - 0.0955	0.01994
GNL3 KO	5 dpm	0.07687	0.076871142 - 0.0955	-0.01859
GNL3 KO	5 dpm	0.1112	0.111207562 - 0.0955	0.01574
GNL3 KO	5 dpm	0.1081	0.108072917 - 0.0955	0.01261
GNL3 KO	5 dpm	0.05927	0.059268904 - 0.0955	-0.03619
GNL3 KO	5 dpm	0.1099	0.109905478 - 0.0955	0.01444
GNL3 KO	5 dpm	0.1032	0.103153935 - 0.0955	0.007691
GNL3 KO	5 dpm	0.1219	0.121865355 - 0.0955	0.0264
GNL3 KO	5 dpm	0.1238	0.123794367 - 0.0955	0.02833
GNL3 KO	5 dpm	0.08468	0.084683642 - 0.0955	-0.01078
GNL3 KO	5 dpm	0.1058	0.105758102 - 0.0955	0.0103
GNL3 KO	5 dpm	0.1592	0.159239969 - 0.0955	0.06378
GNL3 KO	5 dpm	0.09708	0.097077546 - 0.0955	0.001615
GNL3 KO	5 dpm	0.05739	0.057388117 - 0.0955	-0.03807
GNL3 KO	5 dpm	0.09399	0.093991127 - 0.0955	-0.001472
GNL3 KO	5 dpm	0.1403	0.140335648 - 0.0955	0.04487
GNL3 KO	5 dpm	0.06954	0.069540895 - 0.0955	-0.02592
GNL3 KO	5 dpm	0.1023	0.102334105 - 0.0955	0.006871
GNL3 KO	5 dpm	0.08213	0.082127701 - 0.0955	-0.01334
GNL3 KO	5 dpm	0.1385	0.138503086 - 0.0955	0.04304
GNL3 KO	5 dpm	0.1205	0.120466821 - 0.0955	0.025
GNL3 KO	5 dpm	0.08034	0.080343364 - 0.0955	-0.01512
GNL3 KO	5 dpm	0.07962	0.079619985 - 0.0955	-0.01584
GNL3 KO	5 dpm	0.0653	0.065297068 - 0.0955	-0.03017
GNL3 KO	5 dpm	0.08357	0.08357446 - 0.0955	-0.01189
GNL3 KO	5 dpm	0.08647	0.086467978 - 0.0955	-0.008995
GNL3 KO	5 dpm	0.1034	0.103395062 - 0.0955	0.007932
GNL3 KO	5 dpm	0.06047	0.060474537 - 0.0955	-0.03499
GNL3 KO	5 dpm	0.09693	0.09693287 - 0.0955	0.00147
GNL3 KO	5 dpm	0.0841	0.084104938 - 0.0955	-0.01136
GNL3 KO	5 dpm	0.1289	0.128858025 - 0.0955	0.0334
GNL3 KO	5 dpm	0.07219	0.072193287 - 0.0955	-0.02327
GNL3 KO	5 dpm	0.06891	0.068913966 - 0.0955	-0.02655
GNL3 KO	5 dpm	0.1	0.10001929 - 0.0955	0.004556
GNL3 KO	5 dpm	0.1069	0.106915509 - 0.0955	0.01145
GNL3 KO	5 dpm	0.01625	0.016251929 - 0.0955	-0.07921
GNL3 KO	5 dpm	0.05874	0.058738426 - 0.0955	-0.03672
GNL3 KO	5 dpm	0.1252	0.125241127 - 0.0955	0.02978
GNL3 KO	5 dpm	0.08893	0.088927469 - 0.0955	-0.006535
GNL3 KO	5 dpm	0.1114	0.111400463 - 0.0955	0.01594
GNL3 KO	5 dpm	0.08396	0.083960262 - 0.0955	-0.0115
GNL3 KO	5 dpm	0.07161	0.071614583 - 0.0955	-0.02385
GNL3 KO	5 dpm	0.06602	0.066020448 - 0.0955	-0.02944
GNL3 KO	5 dpm	0.146	0.145978009 - 0.0955	0.05052
GNL3 KO	5 dpm	0.07793	0.077932099 - 0.0955	-0.01753
GNL3 KO	5 dpm	0.05257	0.052565586 - 0.0955	-0.0429
GNL3 KO	5 dpm	0.1176	0.117621528 - 0.0955	0.02216
GNL3 KO	10 dpm	0.3015	0.30150463 - 0.152	0.1492
GNL3 KO	10 dpm	0.214	0.21402392 - 0.152	0.06171
GNL3 KO	10 dpm	0.3442	0.344232253 - 0.152	0.1919
GNL3 KO	10 dpm	0.1048	0.104841821 - 0.152	-0.04747
GNL3 KO	10 dpm	0.2146	0.214602623 - 0.152	0.06229
GNL3 KO	10 dpm	0.2039	0.20394483 - 0.152	0.05164
GNL3 KO	10 dpm	0.07716	0.077160494 - 0.152	-0.07515
GNL3 KO	10 dpm	0.1629	0.162905093 - 0.152	0.0106
GNL3 KO	10 dpm	0.1014	0.101417824 - 0.152	-0.05089
GNL3 KO	10 dpm	0.2758	0.27580054 - 0.152	0.1235
GNL3 KO	10 dpm	0.122	0.121961806 - 0.152	-0.03035
GNL3 KO	10 dpm	0.1998	0.199845679 - 0.152	0.04754
GNL3 KO	10 dpm	0.2041	0.204137731 - 0.152	0.05183
GNL3 KO	10 dpm	0.1452	0.145158179 - 0.152	-0.007151
GNL3 KO	10 dpm	0.3626	0.362606096 - 0.152	0.2103
GNL3 KO	10 dpm	0.2504	0.250434028 - 0.152	0.09813
GNL3 KO	10 dpm	0.1661	0.166087963 - 0.152	0.01378
GNL3 KO	10 dpm	0.2091	0.209056713 - 0.152	0.05675
GNL3 KO	10 dpm	0.2105	0.210455247 - 0.152	0.05815
GNL3 KO	10 dpm	0.1118	0.111786265 - 0.152	-0.04052
GNL3 KO	10 dpm	0.09066	0.09066358 - 0.152	-0.06165
GNL3 KO	10 dpm	0.1726	0.172646605 - 0.152	0.02034
GNL3 KO	10 dpm	0.1793	0.179349923 - 0.152	0.02704
GNL3 KO	10 dpm	0.1856	0.185570988 - 0.152	0.03326
GNL3 KO	10 dpm	0.117	0.116994599 - 0.152	-0.03531
GNL3 KO	10 dpm	0.09105	0.091049383 - 0.152	-0.06126
GNL3 KO	10 dpm	0.1576	0.157648534 - 0.152	0.00534
GNL3 KO	10 dpm	0.1307	0.130690586 - 0.152	-0.02162
GNL3 KO	10 dpm	0.09848	0.09847608 - 0.152	-0.05383
GNL3 KO	10 dpm	0.06563	0.065634645 - 0.152	-0.08667
GNL3 KO	10 dpm	0.1348	0.134837963 - 0.152	-0.01747
GNL3 KO	10 dpm	0.1233	0.123312114 - 0.152	-0.029
GNL3 KO	10 dpm	0.09896	0.098958333 - 0.152	-0.05335
GNL3 KO	10 dpm	0.1111	0.111062886 - 0.152	-0.04125
GNL3 KO	10 dpm	0.06264	0.062644676 - 0.152	-0.08966
GNL3 KO	10 dpm	0.09621	0.096209491 - 0.152	-0.0561
GNL3 KO	10 dpm	0.09925	0.099247685 - 0.152	-0.05306
GNL3 KO	10 dpm	0.1348	0.134789738 - 0.152	-0.01752
GNL3 KO	10 dpm	0.07687	0.076871142 - 0.152	-0.07544
GNL3 KO	10 dpm	0.1714	0.171440972 - 0.152	0.01913
GNL3 KO	10 dpm	0.1379	0.137924383 - 0.152	-0.01438
GNL3 KO	10 dpm	0.1164	0.11636767 - 0.152	-0.03594
GNL3 KO	10 dpm	0.01071	0.010706019 - 0.152	-0.1416
GNL3 KO	10 dpm	0.1129	0.112943673 - 0.152	-0.03937
GNL3 KO	10 dpm	0.1258	0.12581983 - 0.152	-0.02649
GNL3 KO	10 dpm	0.2814	0.281394676 - 0.152	0.1291
GNL3 KO	10 dpm	0.1005	0.100453318 - 0.152	-0.05186
GNL3 KO	10 dpm	0.2292	0.229166667 - 0.152	0.07686
GNL3 KO	10 dpm	0.106	0.105951003 - 0.152	-0.04636
GNL3 KO	10 dpm	0.1157	0.115692515 - 0.152	-0.03662
GNL3 KO	10 dpm	0.2104	0.210358796 - 0.152	0.05805
GNL3 KO	10 dpm	0.1134	0.113425926 - 0.152	-0.03888
GNL3 KO	10 dpm	0.05117	0.051167052 - 0.152	-0.1011
GNL3 KO	10 dpm	0.1332	0.133246528 - 0.152	-0.01906
GNL3 KO	15 dpm	16707	1.670669367 - 0.491	11798
GNL3 KO	15 dpm	0.1893	0.189332562 - 0.491	-0.3015
GNL3 KO	15 dpm	22461	2.24609375 - 0.491	17552
GNL3 KO	15 dpm	0.1213	0.121334877 - 0.491	-0.3695
GNL3 KO	15 dpm	0.7781	0.778115355 - 0.491	0.2873
GNL3 KO	15 dpm	19698	1.969810957 - 0.491	14789
GNL3 KO	15 dpm	0.116	0.115981867 - 0.491	-0.3749
GNL3 KO	15 dpm	0.2987	0.298659336 - 0.491	-0.1922
GNL3 KO	15 dpm	0.1019	0.101851852 - 0.491	-0.389
GNL3 KO	15 dpm	14785	1.478539738 - 0.491	0.9877
GNL3 KO	15 dpm	0.1595	0.159481096 - 0.491	-0.3314
GNL3 KO	15 dpm	0.4544	0.454378858 - 0.491	-0.03648
GNL3 KO	15 dpm	0.484	0.483989198 - 0.491	-0.006872
GNL3 KO	15 dpm	0.1842	0.184172454 - 0.491	-0.3067
GNL3 KO	15 dpm	20622	2.062210648 - 0.491	15713
GNL3 KO	15 dpm	11644	1.164448302 - 0.491	0.6736
GNL3 KO	15 dpm	11899	1.18986304 - 0.491	0.699
GNL3 KO	15 dpm	17991	1.799093364 - 0.491	13082
GNL3 KO	15 dpm	0.2364	0.236400463 - 0.491	-0.2545
GNL3 KO	15 dpm	0.1483	0.148341049 - 0.491	-0.3425
GNL3 KO	15 dpm	0.1079	0.107880015 - 0.491	-0.383
GNL3 KO	15 dpm	0.2312	0.231240355 - 0.491	-0.2596
GNL3 KO	15 dpm	0.3347	0.334683642 - 0.491	-0.1562
GNL3 KO	15 dpm	0.9852	0.98519483 - 0.491	0.4943
GNL3 KO	15 dpm	0.1601	0.160108025 - 0.491	-0.3308
GNL3 KO	15 dpm	0.09322	0.093219522 - 0.491	-0.3976
GNL3 KO	15 dpm	0.1654	0.165412809 - 0.491	-0.3254
GNL3 KO	15 dpm	0.1318	0.131751543 - 0.491	-0.3591
GNL3 KO	15 dpm	0.09766	0.09765625 - 0.491	-0.3932
GNL3 KO	15 dpm	0.1096	0.109616127 - 0.491	-0.3812
GNL3 KO	15 dpm	0.144	0.144000772 - 0.491	-0.3469
GNL3 KO	15 dpm	0.1419	0.141927083 - 0.491	-0.3489
GNL3 KO	15 dpm	0.1224	0.122444059 - 0.491	-0.3684
GNL3 KO	15 dpm	0.1186	0.118586034 - 0.491	-0.3723
GNL3 KO	15 dpm	0.08864	0.088638117 - 0.491	-0.4022
GNL3 KO	15 dpm	0.08488	0.084876543 - 0.491	-0.406
GNL3 KO	15 dpm	0.1066	0.106626157 - 0.491	-0.3842
GNL3 KO	15 dpm	0.2434	0.243393133 - 0.491	-0.2475
GNL3 KO	15 dpm	0.07378	0.073784722 - 0.491	-0.4171
GNL3 KO	15 dpm	15954	1.595437886 - 0.491	11046
GNL3 KO	15 dpm	0.2733	0.273341049 - 0.491	-0.2175
GNL3 KO	15 dpm	0.1681	0.168113426 - 0.491	-0.3227
GNL3 KO	15 dpm	0.02754	0.027536651 - 0.491	-0.4633
GNL3 KO	15 dpm	0.3598	0.359760802 - 0.491	-0.1311
GNL3 KO	15 dpm	0.1589	0.158854167 - 0.491	-0.332
GNL3 KO	15 dpm	11679	1.167872299 - 0.491	0.677
GNL3 KO	15 dpm	0.1007	0.100694444 - 0.491	-0.3902
GNL3 KO	15 dpm	0.8992	0.899209105 - 0.491	0.4083
GNL3 KO	15 dpm	0.3034	0.303433642 - 0.491	-0.1874
GNL3 KO	15 dpm	0.1869	0.186921296 - 0.491	-0.3039
GNL3 KO	15 dpm	0.5037	0.503665123 - 0.491	0.0128
GNL3 KO	15 dpm	0.1511	0.151089892 - 0.491	-0.3398
GNL3 KO	15 dpm	0.05314	0.05314429 - 0.491	-0.4377
GNL3 KO	15 dpm	0.1636	0.163628472 - 0.491	-0.3272
GNL3 KO	20 dpm	66634	6.663435571 - 1.488	5175
GNL3 KO	20 dpm	0.4666	0.466579861 - 1.488	-10219
GNL3 KO	20 dpm	83376	8.337625386 - 1.488	68492
GNL3 KO	20 dpm	0.175	0.17496142 - 1.488	-13135
GNL3 KO	20 dpm	2056	2.055989583 - 1.488	0.5675
GNL3 KO	20 dpm	49713	4.971305941 - 1.488	34829
GNL3 KO	20 dpm	0.1254	0.125434028 - 1.488	-1363
GNL3 KO	20 dpm	0.3193	0.319299769 - 1.488	-11691
GNL3 KO	20 dpm	0.09226	0.092255015 - 1.488	-13962
GNL3 KO	20 dpm	43698	4.369839892 - 1.488	28814
GNL3 KO	20 dpm	0.1446	0.144579475 - 1.488	-13439
GNL3 KO	20 dpm	24771	2.477141204 - 1.488	0.9887
GNL3 KO	20 dpm	57596	5.759645062 - 1.488	42712
GNL3 KO	20 dpm	33724	3.372444059 - 1.488	1884
GNL3 KO	20 dpm	36605	3.660542052 - 1.488	21721
GNL3 KO	20 dpm	51506	5.150559414 - 1.488	36621
GNL3 KO	20 dpm	0.2647	0.264708719 - 1.488	-12237
GNL3 KO	20 dpm	0.1484	0.1484375 - 1.488	-1.34
GNL3 KO	20 dpm	0.03771	0.037712191 - 1.488	-14507
GNL3 KO	20 dpm	0.2425	0.242476852 - 1.488	-1246
GNL3 KO	20 dpm	0.7052	0.705150463 - 1.488	-0.7833
GNL3 KO	20 dpm	35225	3.522521219 - 1.488	20341
GNL3 KO	20 dpm	0.1296	0.12962963 - 1.488	-13588
GNL3 KO	20 dpm	0.1167	0.116705247 - 1.488	-13717
GNL3 KO	20 dpm	0.1176	0.117621528 - 1.488	-13708
GNL3 KO	20 dpm	0.1281	0.128134645 - 1.488	-13603
GNL3 KO	20 dpm	0.129	0.128954475 - 1.488	-13595
GNL3 KO	20 dpm	0.1312	0.13117284 - 1.488	-13573
GNL3 KO	20 dpm	0.1253	0.125289352 - 1.488	-13632
GNL3 KO	20 dpm	0.1585	0.15851659 - 1.488	-13299
GNL3 KO	20 dpm	0.07137	0.071373457 - 1.488	-14171
GNL3 KO	20 dpm	0.1735	0.173466435 - 1.488	-1315
GNL3 KO	20 dpm	0.09963	0.099633488 - 1.488	-13888
GNL3 KO	20 dpm	0.5243	0.524305556 - 1.488	-0.9641
GNL3 KO	20 dpm	0.08758	0.08757716 - 1.488	-14009
GNL3 KO	20 dpm	56402	5.640190972 - 1.488	41517
GNL3 KO	20 dpm	10403	1.040268133 - 1.488	-0.4482
GNL3 KO	20 dpm	0.5195	0.519483025 - 1.488	-0.969
GNL3 KO	20 dpm	0.06506	0.065055941 - 1.488	-14234
GNL3 KO	20 dpm	0.6358	0.635802469 - 1.488	-0.8526
GNL3 KO	20 dpm	0.1457	0.145688657 - 1.488	-13428
GNL3 KO	20 dpm	32272	3.227189429 - 1.488	17387
GNL3 KO	20 dpm	0.1223	0.122299383 - 1.488	-13661
GNL3 KO	20 dpm	23512	2.351176698 - 1.488	0.8627
GNL3 KO	20 dpm	0.7005	0.700472608 - 1.488	-0.788
GNL3 KO	20 dpm	0.3317	0.331693673 - 1.488	-11568
GNL3 KO	20 dpm	27446	2.744598765 - 1.488	12562
GNL3 KO	20 dpm	0.1622	0.162181713 - 1.488	-13263
GNL3 KO	20 dpm	0.1927	0.192708333 - 1.488	-12957
